# Nicotine stimulates chemosensory behavior and reduces aggression towards tobacco-feeding caterpillars (*Manduca sexta*) by predatory side-blotched lizards (*Uta stansburiana*)

**DOI:** 10.64898/2026.11.24.768842

**Authors:** Caroline A. Pete, Sarah E. Pottinger, Ian T. Baldwin, Jay K. Goldberg

**Author notes:** **Author for correspondence:** Jay K Goldberg.

## Abstract

Herbivorous insects that feed on toxic plants have not only evolved to tolerate the chemical defenses of their hosts, but to co-opt them for their own defenses. Previous research has shown that the tobacco hornworm (*Manduca sexta*), a specialist herbivore of alkaloid-rich Solanaceous plants, is capable of exhaling ingested nicotine to defend itself from spiders; a phenomenon known as defensive halitosis. In this study, we aimed to uncover the effect of nicotine on interactions between predatory lizards (*Uta stansburiana*) and lepidopteran larvae (*Manduca sexta* and *Spodoptera exigua*). We leveraged transgenic lines of wild tobacco (*Nicotiana attenuata*) that are unable to produce nicotine or that inhibit *M. sexta*’s defensive halitosis via RNAi. We found that ingested nicotine in prey altered the rates of chemosensory and aggressive behaviors performed by lizards, yet there was no effect of inhibiting *M. sexta*’s ability to use ingested nicotine in a defensive halitosis. Furthermore, we found that nicotine had no effect on interactions between lizards and *S. exigua* larvae. These results suggest that nicotine on the surface of tobacco-feeding insects, but not volatile nicotine, influences lizard behavior in a dose-dependent manner rather than being a universally aversive chemical cue.
