## Supplemental Table 1 - Raw data for "Nicotine stimulates chemosensory behavior and reduces aggression towards tobacco-feeding caterpillars (*Manduca sexta*) by predatory side-blotched lizards (*Uta stansburiana*)"

prey_species	treatment	prey_size	tf_latency	bite_latency	thrash_duration	prop_thrash	tf_rate	bite_rate	lip_lick_rate	head_bob_rate	eaten
manduca	irCYP	large	0	7	1	0.002624672	0.020997375	0.05511811	0.007874016	0.06824147	N
manduca	irCYP	med	70	0	7	0.014522822	0.002074689	0.01659751	0	0.008298755	Y
manduca	irCYP	small	0	.	0	0	0.025316456	0	0	0.050632911	N
manduca	irCYP	med	43	0	8	0.027210884	0.003401361	0.023809524	0.010204082	0.020408163	Y
manduca	irCYP	large	0	1	0	0	0.006993007	0.016317016	0.027972028	0.037296037	N
manduca	irCYP	small	.	0	0	0	0	0.011764706	0	0.023529412	N
manduca	irCYP	med	3	0	0	0	0.00456621	0.04109589	0.00913242	0.01826484	N
manduca	irCYP	small	.	0	2	0.014084507	0	0.021126761	0	0	Y
manduca	irCYP	med	14	0	24	0.038277512	0.01754386	0.027113238	0.054226475	0.004784689	Y
manduca	irCYP	large	74	0	5	0.011312217	0.002262443	0.024886878	0	0	N
manduca	irCYP	small	316	0	8	0.024767802	0.003095975	0.043343653	0.052631579	0.034055728	Y
manduca	irCYP	med	0	.	0	0	0.008064516	0	0	0.008064516	N
manduca	EV	small	.	0	3	0.041666667	0	0.041666667	0.5	0	Y
manduca	EV	small	9	0	0	0	0.009259259	0.027777778	0.148148148	0.074074074	Y
manduca	EV	small	.	0	1	0.011111111	0	0.011111111	0.166666667	0	Y
manduca	EV	large	.	0	1	0.002202643	0	0.037444934	0.057268722	0.030837004	Y
manduca	EV	large	0	4	0	0	0.03286385	0.014084507	0.014084507	0.042253521	N
manduca	EV	med	.	0	1	0.012658228	0	0.012658228	0.088607595	0	Y
manduca	EV	med	0	2	8	0.056338028	0.007042254	0.007042254	0	0	N
manduca	EV	small	5	0	4	0.018779343	0.014084507	0.023474178	0.014084507	0	N
manduca	EV	small	0	.	0	0	0.019230769	0	0	0.019230769	N
manduca	irPMT	large	0	4	0	0	0.053333333	0.013333333	0	0.026666667	N
manduca	irPMT	med	5	0	0	0	0.070175439	0.070175439	0.175438596	0.122807018	Y
manduca	irPMT	med	0	2	16	0.118518519	0.02962963	0.037037037	0.17037037	0	Y
manduca	irPMT	med	84	0	42	0.088235294	0.010504202	0.025210084	0.067226891	0.016806723	Y
manduca	irPMT	small	.	0	14	0.107692308	0	0.092307692	0.261538462	0.130769231	Y
manduca	irPMT	large	88	0	4	0.013377926	0.001170569	0.043478261	0.056856187	0.040133779	Y
manduca	irPMT	small	.	0	0	0	0	0.034090909	0.136363636	0.090909091	Y
manduca	irPMT	small	0	1	0	0	0.024390244	0.024390244	0	0.024390244	N
manduca	Nicotine	med	81	.	0	0	0.037037037	0	0	0.160493827	N
manduca	Nicotine	small	.	0	1	0.005586592	0	0.022346369	0	0.022346369	N
manduca	Nicotine	small	.	0	0	0	0	0.015384615	0	0	.
manduca	Nicotine	large	34	0	2	0.004237288	0.023305085	0.031779661	0.023305085	0	N
manduca	Nicotine	large	0	.	0	0	0.00877193	0	0	0.043859649	N
manduca	Nicotine	large	.	0	18	0.010771993	0	0.049072412	0.013165769	0.005385996	N
manduca	Nicotine	med	0	40	0	0	0.04137931	0.013793103	0	0.034482759	N
manduca	Nicotine	large	.	0	0	0	0	0.001564945	0	0	N
spodoptera	EV	small	16	0	1	0.019230769	0.153846154	0.019230769	0.326923077	0.096153846	Y
spodoptera	EV	small	.	0	7	0.081395349	0	0.023255814	0.093023256	0.023255814	Y
spodoptera	irPMT	small	24	0	3	0.033707865	0.033707865	0.011235955	0.247191011	0.078651685	Y
spodoptera	irPMT	small	0	6	10	0.065359477	0.013071895	0.032679739	0.169934641	0.08496732	Y
spodoptera	irPMT	small	.	0	0	0	0	0.011627907	0.127906977	0	Y
spodoptera	irPMT	small	.	0	0	0	0	0.038834951	0.203883495	0.13592233	Y
spodoptera	Nicotine	small	51	0	9	0.111111111	0.012345679	0.024691358	0.283950617	0.086419753	Y
spodoptera	Nicotine	small	32	0	2	0.026666667	0.04	0.026666667	0.346666667	0.053333333	Y
spodoptera	Nicotine	small	.	0	0	0	0	0.026315789	0.315789474	0.026315789	Y
spodoptera	Nicotine	small	.	0	0	0	0	0.064516129	0.016129032	0.209677419	Y
spodoptera	Nicotine	small	.	0	0	0	0	0.017857143	0.285714286	0.107142857	Y
